# Aging of human endocrine pancreatic cell types is heterogeneous and sex-specific

**DOI:** 10.1101/729541

**Authors:** Rafael Arrojo e Drigo, Galina Erikson, Swati Tyagi, Juliana Capitanio, James Lyon, Aliya F Spigelman, Austin Bautista, Jocelyn E Manning Fox, Max Shokhirev, Patrick E. MacDonald, Martin W. Hetzer

## Abstract

The human endocrine pancreas must regulate glucose homeostasis throughout the human lifespan, which is generally decades. We performed meta-analysis of single-cell, RNA-sequencing datasets derived from 36 individuals, as well as functional analyses, to characterize age-associated changes to the major endocrine pancreatic cell types. Increasing age was associated with shifts in pancreatic alpha and beta cell identity and loss of nuclear integrity in non-diabetic humans. In non-diabetic individuals ≥ 50 years old, 80% of their beta cells exhibited a transcriptional signature similar to cells from type-2 diabetic (T2D) donors. Surprisingly, ∼5% of beta cells from T2D donors retained a youthful, N.D. transcriptional profile. Furthermore, beta cell function was reduced by 50% during aging in men but not women, which may explain sex-associated differences in diabetes etiology. These analyses reveal that aging of the human endocrine pancreas is sex- and cell-type specific.
