## Supplementary material for "Aging of human endocrine pancreatic cell types is heterogeneous and sex-specific": Supp Table 1

### Sheet: scRNAseq
donor	Status	Age	Gender	Number of cells	Ethnicity (AA, African American; C, caucasian; AS, Asian; CA, caucasian african; AI, american indian; H, hispanic, N/A, not available)	BMI	HbA1C	Study
Q3	non-diabetic	1	M	191	AA	13.71	N/A	Enge et al 2017
Q4	non-diabetic	5	M	258	C	17.6	N/A	Enge et al 2017
Q6	non-diabetic	6	M	178	N/A	29kg	N/A	Enge et al 2017
Q1	non-diabetic	21	M	498	C	28.4	N/A	Enge et al 2017
Q8	non-diabetic	22	M	263	AS	24.8	N/A	Enge et al 2017
Q2	non-diabetic	38	F	430	CA	29.5	N/A	Enge et al 2017
Q5	non-diabetic	44	F	269	AM	23.8	N/A	Enge et al 2017
Q7	non-diabetic	54	M	248	C	27.29	N/A	Enge et al 2017
S5	non-diabetic	22	M	313	N/A	32.9	0.054	Segerstolpe 2016
S3	non-diabetic	23	M	269	N/A	21.5	0.055	Segerstolpe 2016
S2	non-diabetic	25	M	294	N/A	24.7	0.053	Segerstolpe 2016
S6	non-diabetic	27	M	242	N/A	31.8	N/A	Segerstolpe 2016
S1	non-diabetic	43	M	74	N/A	30.8	0.05	Segerstolpe 2016
S4	non-diabetic	48	F	280	N/A	35	0.057	Segerstolpe 2016
S10	T2D	55	F	340	N/A	29.8	0.074	Segerstolpe 2016
S7	T2D	57	M	276	N/A	24	0.07	Segerstolpe 2016
S8	T2D	37	F	322	N/A	3.6	0.073	Segerstolpe 2016
S9	T2D	52	M	306	N/A	34.4	0.077	Segerstolpe 2016
X1	non-diabetic	23	M	76	AA	21	N/A	Xin et al 2016
X3	non-diabetic	23	F	34	C	24.5	0.049	Xin et al 2016
X9	non-diabetic	24	F	36	C	25.4	Normal	Xin et al 2016
X5	non-diabetic	27	M	55	AA	31.8	N/A	Xin et al 2016
X7	non-diabetic	29	M	26	C	23.4	0.051	Xin et al 2016
X11	non-diabetic	31	F	60	H	28.7	0.054	Xin et al 2016
X2	non-diabetic	32	F	24	C	19	0.051	Xin et al 2016
X13	T2D	37	F	67	C	39.6	0.073	Xin et al 2016
X16	T2D	41	F	297	H	43.1	0.065	Xin et al 2016
X17	T2D	42	M	172	C	31.7	Normal	Xin et al 2016
X10	non-diabetic	43	M	45	C	43.7	0.066	Xin et al 2016
X18	T2D	51	M	223	H	24.4	0.069	Xin et al 2016
X14	T2D	55	F	54	C	29.9	0.074	Xin et al 2016
X4	non-diabetic	56	F	30	C	24.1	N/A	Xin et al 2016
X12	non-diabetic	56	M	144	AA	22.8	0.052	Xin et al 2016
X15	T2D	57	M	88	AA	24	0.07	Xin et al 2016
X8	non-diabetic	60	M	44	AI	27.3	0.049	Xin et al 2016
X6	non-diabetic	68	M	33	C	26.7	0.053	Xin et al 2016

### Sheet: Nup93 IF (Fig5)
Donor #	Gender	Age	Hba1c	BMI
R163	F	15	5.1	23.39
R121	M	18	NA	19.11
R187	M	21	NA	20.47
R134	M	23	5.9	21.88
R182	M	23	5.7	25.04
R160	M	27	5.7	25.37
R165	M	30	5.9	23.95
R169	M	60	5.7	23.77
R067	M	60	5.5	25.95
R034	F	76	6.2	23.73
R049	M	79	NA	21.3
R167	F	84	NA	21.1
