## Supplementary material for "Aging of human endocrine pancreatic cell types is heterogeneous and sex-specific": Supp Table 7

### Sheet: Beta_Agegroup distribution
All data									No Q1 donor
	Aspect1 (State 1)				Total number of cells					Aspect1
	<6	20-48	>54		<6	20-48	>54			<6	20-48	>54
# cells	3	142	10		124	609	98		# cells	3	142	10
Relative to age group	2.41935	23.3169	10.2041						Relative to age group	2.41935	30.7359	10.2041
	Aspect5 (State 2)				Total number of cells_no5_6					Aspect5
	<6	20-48	>54		<6	20-48	>54			<6	20-48	>54
# cells	0	160	72		124	462	98		# cells	0	160	72
Relative to age group	0	26.2726	73.4694						Relative to age group	0	34.632	73.4694
	Aspect6 (State 3)									Aspect6
	<6	20-48	>54							<6	20-48	>54
# cells	121	132	15						# cells	121	132	15
Relative to age group	97.5806	21.6749	15.3061						Relative to age group	97.5806	28.5714	15.3061
	Aspect5_6 (State 4)
	<6	20-48	>54
# cells	0	147	0
Relative to age group	0	24.1379	0

### Sheet: Beta_Donor distribution
155 cells total			State 1					232 cells total	State 2				268 cells total	State 3				268 cells total	State 4
Toal # cells per donor	agegroup	study	Donor	# cells in state	Relative to total cells / state	Relative to total cells / donor	agegroup	Donor	# cells in state	Relative to total cells / state	Relative to total cells / donor	agegroup	Donor	# cells in state	Relative to age group	Relative to total cells / donor	agegroup	Donor	# cells in state	Relative to age group	Relative to total cells / donor
46	<6	quake	Q3	1	0.645161	2.17391	<6	Q3	0	0	0	<6	Q3	45	16.791	97.8261	<6	Q3	0	0	0
35	<6	quake	Q4	2	1.29032	5.71429	<6	Q4	0	0	0	<6	Q4	33	12.3134	94.2857	<6	Q4	0	0	0
43	<6	quake	Q6	0	0	0	<6	Q6	0	0	0	<6	Q6	43	16.0448	100	<6	Q6	0	0	0
149	20-48	quake	Q1	5	3.22581	3.3557	20-48	Q1	0	0	0	20-48	Q1	9	3.35821	6.04027	20-48	Q1	135	91.8367	90.604
46	20-48	quake	Q2	1	0.645161	2.17391	20-48	Q2	0	0	0	20-48	Q2	44	16.4179	95.6522	20-48	Q2	1	0.680272	2.17391
21	20-48	quake	Q5	6	3.87097	28.5714	20-48	Q5	1	0.431034	4.7619	20-48	Q5	11	4.10448	52.381	20-48	Q5	3	2.04082	14.2857
17	54-68	quake	Q7	4	2.58065	23.5294	54-68	Q7	0	0	0	54-68	Q7	13	4.85075	76.4706	54-68	Q7	0	0	0
63	54-68	quake	Q8	4	2.58065	6.34921	54-68	Q8	0	0	0	54-68	Q8	53	19.7761	84.127	54-68	Q8	6	4.08163	9.52381
12	20-48	segerstolpe	S1	1	0.645161	8.33333	20-48	S1	10	4.31034	83.3333	20-48	S1	1	0.373134	8.33333	20-48	S1	0	0	0
51	20-48	segerstolpe	S2	35	22.5806	68.6275	20-48	S2	10	4.31034	19.6078	20-48	S2	5	1.86567	9.80392	20-48	S2	1	0.680272	1.96078
29	20-48	segerstolpe	S3	0	0	0	20-48	S3	26	11.2069	89.6552	20-48	S3	2	0.746269	6.89655	20-48	S3	1	0.680272	3.44828
31	20-48	segerstolpe	S4	28	18.0645	90.3226	20-48	S4	0	0	0	20-48	S4	3	1.1194	9.67742	20-48	S4	0	0	0
48	20-48	segerstolpe	S5	46	29.6774	95.8333	20-48	S5	2	0.862069	4.16667	20-48	S5	0	0	0	20-48	S5	0	0	0
18	20-48	segerstolpe	S6	15	9.67742	83.3333	20-48	S6	2	0.862069	11.1111	20-48	S6	1	0.373134	5.55556	20-48	S6	0	0	0
13	20-48	xin	X1	0	0	0	20-48	X1	12	5.17241	92.3077	20-48	X1	1	0.373134	7.69231	20-48	X1	0	0	0
23	20-48	xin	X10	0	0	0	20-48	X10	23	9.91379	100	20-48	X10	0	0	0	20-48	X10	0	0	0
10	20-48	xin	X11	0	0	0	20-48	X11	10	4.31034	100	20-48	X11	0	0	0	20-48	X11	0	0	0
13	20-48	xin	X2	0	0	0	20-48	X2	13	5.60345	100	20-48	X2	0	0	0	20-48	X2	0	0	0
10	20-48	xin	X3	0	0	0	20-48	X3	9	3.87931	90	20-48	X3	1	0.373134	10	20-48	X3	0	0	0
22	20-48	xin	X5	1	0.645161	4.54545	20-48	X5	20	8.62069	90.9091	20-48	X5	1	0.373134	4.54545	20-48	X5	0	0	0
15	20-48	xin	X7	0	0	0	20-48	X7	15	6.46552	100	20-48	X7	0	0	0	20-48	X7	0	0	0
7	20-48	xin	X9	0	0	0	20-48	X9	7	3.01724	100	20-48	X9	0	0	0	20-48	X9	0	0	0
47	54-68	xin	X12	3	1.93548	6.38298	54-68	X12	43	18.5345	91.4894	54-68	X12	1	0.373134	2.12766	54-68	X12	0	0	0
10	54-68	xin	X4	1	0.645161	10	54-68	X4	9	3.87931	90	54-68	X4	0	0	0	54-68	X4	0	0	0
7	54-68	xin	X6	0	0	0	54-68	X6	6	2.58621	85.7143	54-68	X6	1	0.373134	14.2857	54-68	X6	0	0	0
16	54-68	xin	X8	2	1.29032	12.5	54-68	X8	14	6.03448	87.5	54-68	X8	0	0	0	54-68	X8	0	0	0

### Sheet: Alpha_agegroup distribution
Pagoda2 demographics
Aspect/state	Aspect1(State 1)	Aspect3low(State2)	Aspect1low(State3)	Aspect2_3hy(State4)
#number cells	419	268	344	514
Relative composition	27.1197	17.3463	22.2654	33.2686
Total number of cells
1545
Number of cells	<6	20-48	54-68		Relative composition/agegroup	<6	20-48	54-68
Aspect1(State 1)	1	407	11		Aspect1(State 1)	0.552486	37.931	3.78007
Aspect3low(State2)	0	161	107		Aspect3low(State2)	0	15.0047	36.7698
Aspect1low(State3)	0	335	9		Aspect1low(State3)	0	31.2209	3.09278
Aspect2_3hy(State4)	180	170	164		Aspect2_3hy(State4)	99.4475	15.8434	56.3574
Total number of cells/agegroup	181	1073	291
