## Supplementary material for "Aging of human endocrine pancreatic cell types is heterogeneous and sex-specific": Supp Table 8

### Sheet: Delta-State_1
name	LogFC (vs all other states)	Z	absZ
ZBTB10	2.7624	3.20046	3.20046
HERC4	2.50757	3.68502	3.68502
ROCK2	2.0763	3.31739	3.31739
PRPF39	2.05016	3.18042	3.18042
ZNF333	1.99522	3.11094	3.11094
RBM26	1.92505	3.55118	3.55118
TRIM2	1.91857	3.42883	3.42883
TRA2A	1.91797	3.89409	3.89409
MALAT1	1.91277	10.0194	10.0194
NUPL1	1.88556	3.02485	3.02485
GNAQ	1.88446	3.4782	3.4782
DTNA	1.88348	3.61144	3.61144
NKTR	1.85224	3.54584	3.54584
FMN2	1.75684	3.19087	3.19087
ATXN7	1.70595	3.86158	3.86158
FOSB	1.63662	3.61817	3.61817
KMT2E	1.58963	3.54759	3.54759
TBL1XR1	1.57527	3.97121	3.97121
CIR1	1.5722	3.66322	3.66322
PAFAH1B2	1.56534	3.69983	3.69983
NEBL	1.56356	3.31849	3.31849
RAB21	1.48999	3.22227	3.22227
CPD	1.46266	3.06282	3.06282
JUND	1.45379	3.77853	3.77853
CDK13	1.4147	3.40503	3.40503
CAPZA1	1.40873	4.42987	4.42987
HNRNPH1	1.39554	5.09636	5.09636
SORBS2	1.38776	3.2799	3.2799
RSRC2	1.34916	3.11352	3.11352
PHIP	1.33728	3.98861	3.98861
POLR2J3	1.29853	3.40837	3.40837
CTNNB1	1.29729	3.69106	3.69106
MED4	1.29378	3.56729	3.56729
ITSN2	1.29125	3.47099	3.47099
FBXW7	1.22042	3.04023	3.04023
RBM6	1.20141	3.15202	3.15202
STX12	1.19319	3.29427	3.29427
ZNF292	1.18981	3.33405	3.33405
PNISR	1.14829	4.14606	4.14606
YIPF4	1.1412	3.04362	3.04362
TROVE2	1.11477	3.3096	3.3096
RIF1	1.10107	3.26263	3.26263
ARHGAP5	1.07935	3.47061	3.47061
PPP1CB	1.07671	4.80059	4.80059
PRRC2C	1.03373	3.31299	3.31299
DHX36	1.03278	3.07166	3.07166
PCBP2	1.03229	4.32808	4.32808
ABCA5	1.02912	3.33759	3.33759
PDCD4	1.02745	3.52302	3.52302
HNRNPA2B1	0.991771	3.37249	3.37249
CNOT2	0.939141	3.41302	3.41302
UBE2B	0.925945	3.01898	3.01898
N4BP2L2	0.912704	3.95879	3.95879
SON	0.905739	4.29305	4.29305
CWF19L2	0.875527	3.17164	3.17164
SAR1A	0.846304	3.019	3.019
NAP1L1	0.717892	3.09597	3.09597
TTC3	0.650138	3.53	3.53
WTAP	0.604432	3.012	3.012
PER2	0.580012	3.02259	3.02259
JUN	0.35752	3.05413	3.05413
NCOA2	0.202572	3.00245	3.00245
RPL13A	-0.430255	-3.12747	3.12747
RPL11	-0.484171	-3.01896	3.01896
OAZ1	-0.653239	-3.94828	3.94828
CFL1	-0.662897	-3.6035	3.6035
ALDOA	-0.686158	-3.13447	3.13447
RPL18	-0.691028	-3.26748	3.26748
GSTP1	-0.691099	-3.09248	3.09248
SST	-0.694088	-3.97803	3.97803
PSAP	-0.718863	-4.08829	4.08829
RPS5	-0.721252	-3.35499	3.35499
RBP1	-0.745586	-3.33049	3.33049
GUK1	-0.841961	-3.07148	3.07148
CST3	-0.85662	-3.65951	3.65951
RPL13	-0.875926	-3.73651	3.73651
NENF	-0.897295	-3.39704	3.39704
QDPR	-0.897562	-3.47751	3.47751
PSMD8	-0.933168	-3.20801	3.20801
MDK	-0.948805	-3.3725	3.3725
ARF5	-0.951999	-3.01201	3.01201
ROMO1	-0.98726	-3.54225	3.54225
NDUFA3	-1.0094	-3.11697	3.11697
FCGRT	-1.01035	-3.02799	3.02799
NDUFB10	-1.06208	-3.15027	3.15027
RBP4	-1.08674	-3.23948	3.23948
MRPL34	-1.09103	-3.09271	3.09271
TALDO1	-1.09877	-3.57386	3.57386
GPX4	-1.12493	-3.94653	3.94653
RNF167	-1.12675	-3.11374	3.11374
SLC25A6	-1.16656	-3.81704	3.81704
RHBDD2	-1.20298	-3.74355	3.74355
MRPL54	-1.23053	-3.40073	3.40073
MDH2	-1.25928	-4.09357	4.09357
NPDC1	-1.26179	-3.52653	3.52653
CSRP1	-1.27175	-3.34984	3.34984
TAGLN2	-1.30392	-3.08901	3.08901
DPP7	-1.30633	-3.53358	3.53358
CYB5D2	-1.32482	-3.85237	3.85237
MTCH1	-1.35446	-3.73306	3.73306
PPP1R1A	-1.40108	-3.2606	3.2606
RPS9	-1.60234	-5.18562	5.18562
ATP5D	-1.63199	-3.22741	3.22741
SYNGR2	-1.69457	-3.76984	3.76984
ANXA6	-1.73503	-3.13311	3.13311
TOLLIP	-1.78581	-4.11823	4.11823
STARD10	-1.82612	-3.16636	3.16636
PTBP1	-1.83219	-3.40257	3.40257
C4orf48	-1.9046	-3.41454	3.41454
SLC25A1	-1.93751	-3.28911	3.28911
SMARCB1	-1.95015	-3.26263	3.26263
AKR7A2	-2.15957	-3.79993	3.79993
ABHD12	-2.17655	-3.16986	3.16986
PCSK1N	-2.27446	-4.25105	4.25105
SDF4	-2.30321	-3.13834	3.13834
ATP6V0E2	-2.40037	-3.81397	3.81397
IMP3	-2.45283	-3.05459	3.05459
SLC41A3	-2.91454	-3.22113	3.22113

### Sheet: Delta-State_2
name	LogFC (vs all other states)	Z	absZ
PPP1R1A	1.31703	3.68863	3.68863
RPL23A	0.582209	3.17983	3.17983
PPP1CB	-0.321336	-3.02962	3.02962
COX17	-0.552355	-3.47858	3.47858
SCRN1	-0.615017	-3.28163	3.28163
HNRNPH1	-0.744945	-3.07484	3.07484
TROVE2	-0.779362	-3.56267	3.56267
EIF5B	-0.852372	-3.7209	3.7209
STXBP3	-0.867346	-3.45339	3.45339
MAN2A1	-0.963161	-3.2626	3.2626
EIF4G3	-1.0018	-3.48518	3.48518
SRP54	-1.11455	-3.2576	3.2576
CIR1	-1.12199	-3.55466	3.55466
RSBN1L	-1.23668	-3.20456	3.20456
DTNA	-1.25054	-3.40827	3.40827
STX12	-1.3478	-3.82632	3.82632
MINOS1	-1.3572	-3.52231	3.52231
PRPF39	-1.40029	-3.41601	3.41601
PBX1	-1.40963	-3.32381	3.32381
ATXN7	-1.41161	-3.32575	3.32575
RBP4	-1.44888	-3.50442	3.50442
MALAT1	-1.4761	-6.91516	6.91516
PAFAH1B3	-1.83075	-3.9379	3.9379
SCAF8	-2.02697	-3.16283	3.16283
SENP2	-2.61099	-3.4502	3.4502

### Sheet: Delta-State_3
name	LogFC (vs all other states)	Z	absZ
SMIM1	2.66762	3.35496	3.35496
RBP4	2.34508	7.94567	7.94567
TM7SF2	2.33313	3.55699	3.55699
VPS51	2.13474	3.9213	3.9213
COMTD1	2.07477	3.52989	3.52989
PPDPF	2.04795	3.6948	3.6948
CCDC94	1.92381	3.24846	3.24846
SLC7A5	1.81732	3.2395	3.2395
MAP1LC3A	1.80308	5.26499	5.26499
C9orf16	1.79939	5.20338	5.20338
UNC119	1.77605	4.65647	4.65647
SSBP4	1.75327	3.59128	3.59128
EIF4EBP1	1.67607	3.30238	3.30238
MPG	1.61448	3.13479	3.13479
DGCR6	1.59788	3.17457	3.17457
PYGB	1.56599	3.579	3.579
DRAP1	1.55716	3.91421	3.91421
NUDT14	1.55421	3.30852	3.30852
VPS37C	1.54768	3.11244	3.11244
MPP2	1.52589	3.22778	3.22778
C4orf48	1.50134	4.56855	4.56855
SLC25A1	1.48202	3.41495	3.41495
AACS	1.47107	4.68814	4.68814
SGSM3	1.45413	3.53382	3.53382
PCSK1N	1.43068	4.33102	4.33102
CIB1	1.39348	3.51699	3.51699
COMMD5	1.3875	3.25157	3.25157
MMP24-AS1	1.37889	3.21874	3.21874
RAB1B	1.37138	3.90963	3.90963
CORO1B	1.37076	3.34125	3.34125
KLC2	1.35758	3.38251	3.38251
NDUFV1	1.35607	4.04486	4.04486
NDUFS8	1.34119	4.69752	4.69752
GMPPA	1.32269	3.18998	3.18998
PEX16	1.31777	3.42392	3.42392
CLDN3	1.303	3.18595	3.18595
PAFAH1B3	1.30019	3.79992	3.79992
PPP1R7	1.2954	3.62159	3.62159
CSNK2B	1.2897	3.66424	3.66424
ABLIM2	1.27722	3.05524	3.05524
AKR7A2	1.23834	3.73802	3.73802
WDR1	1.21164	3.38175	3.38175
AP1M1	1.20894	3.65929	3.65929
TMEM138	1.20278	3.16381	3.16381
PEPD	1.19431	3.79915	3.79915
ATP5D	1.18891	3.60879	3.60879
EIF3G	1.18356	3.32881	3.32881
RPS21	1.16627	3.25851	3.25851
NDUFA3	1.15859	3.72108	3.72108
RPS9	1.15503	4.85707	4.85707
KIAA0895L	1.15364	3.15796	3.15796
UBXN1	1.14979	3.93845	3.93845
H2AFJ	1.12493	3.69681	3.69681
CHGA	1.12405	3.88892	3.88892
AES	1.11674	3.55757	3.55757
ARL6IP4	1.09846	3.80732	3.80732
CYB5D2	1.08965	3.35716	3.35716
C1orf122	1.08896	3.7665	3.7665
RBCK1	1.0816	3.39824	3.39824
FBXL15	1.07521	3.29187	3.29187
P4HB	1.07071	3.55741	3.55741
ANXA11	1.06509	3.32856	3.32856
C6orf1	1.06188	4.01829	4.01829
ZSCAN16-AS1	1.0534	3.39822	3.39822
BRI3	1.05037	3.03966	3.03966
GRINA	1.01861	3.00491	3.00491
RPLP2	1.00582	4.18775	4.18775
LDOC1	0.995133	3.14249	3.14249
NPDC1	0.982814	4.0609	4.0609
GPX4	0.981191	3.68014	3.68014
C12orf10	0.980337	3.25739	3.25739
ARL2	0.959526	3.24019	3.24019
ISYNA1	0.950216	3.69489	3.69489
MRPL2	0.945602	3.54999	3.54999
RAB4A	0.944905	3.04256	3.04256
GAMT	0.944753	3.1015	3.1015
SMARCB1	0.944169	3.89162	3.89162
RPL37	0.942498	4.27781	4.27781
DPP7	0.934296	4.22473	4.22473
FAU	0.930986	4.46612	4.46612
ITM2C	0.916216	3.28719	3.28719
AURKAIP1	0.912247	3.02965	3.02965
PRDX5	0.907461	4.61758	4.61758
ELOF1	0.907229	3.10349	3.10349
LSMD1	0.906387	3.65152	3.65152
SLC25A6	0.901273	3.43865	3.43865
MRPL20	0.895513	3.66587	3.66587
TSR2	0.895109	3.62108	3.62108
CDK4	0.892516	3.90225	3.90225
DCXR	0.888676	3.50441	3.50441
COX8A	0.886712	3.73745	3.73745
NELFE	0.885513	3.11192	3.11192
GUK1	0.882766	4.33514	4.33514
PTPRN	0.882373	3.32606	3.32606
EEF1D	0.881353	3.38965	3.38965
POLR2L	0.88037	3.37722	3.37722
CYC1	0.871615	4.45635	4.45635
YIF1A	0.868321	4.09795	4.09795
RFK	0.859555	3.42056	3.42056
FKBP8	0.856932	3.08314	3.08314
MDK	0.843721	3.7825	3.7825
RPL13	0.842935	3.80704	3.80704
ROMO1	0.840689	4.02197	4.02197
FAM50A	0.836391	3.28339	3.28339
HLA-C	0.825504	3.19301	3.19301
FTH1	0.821474	4.0936	4.0936
C19orf53	0.815258	3.38552	3.38552
STX1A	0.80481	3.03564	3.03564
ITFG3	0.803962	3.64174	3.64174
TNFRSF1A	0.801947	3.07881	3.07881
MLF2	0.800652	3.29137	3.29137
COPE	0.795172	3.57378	3.57378
TBCB	0.79191	3.11335	3.11335
RPLP1	0.791737	3.63102	3.63102
OST4	0.790212	3.22169	3.22169
RPL11	0.786038	3.92985	3.92985
PSME3	0.784737	3.02179	3.02179
CLTA	0.780371	3.05395	3.05395
DAP	0.775766	3.00886	3.00886
RPL30	0.77054	3.40587	3.40587
PPP2R1A	0.768949	3.27901	3.27901
PFN1	0.759169	3.72108	3.72108
BSG	0.746496	3.5205	3.5205
NDUFS6	0.732327	3.43458	3.43458
COX6B1	0.731529	3.30763	3.30763
APEX1	0.729182	3.31851	3.31851
SQSTM1	0.721839	3.54917	3.54917
RPS19BP1	0.71917	3.06664	3.06664
RPL8	0.712249	3.67196	3.67196
RPL18	0.704148	3.61055	3.61055
C10orf95	0.701267	3.09586	3.09586
CFL1	0.697584	3.83979	3.83979
RPL31	0.696379	4.16933	4.16933
RABAC1	0.687298	3.05794	3.05794
ATP6AP1	0.683584	3.24216	3.24216
RPL38	0.681263	3.3895	3.3895
POR	0.680008	3.63333	3.63333
HAX1	0.672809	3.1481	3.1481
SLC3A2	0.66957	3.09478	3.09478
PSAP	0.668498	3.74564	3.74564
SLC35F6	0.663843	3.1528	3.1528
GLUL	0.658232	3.24256	3.24256
UQCR11	0.652558	3.07429	3.07429
SLC25A4	0.652105	3.5268	3.5268
WBP2	0.65176	3.01708	3.01708
HPN	0.647602	3.04202	3.04202
FCGRT	0.628569	3.18521	3.18521
RPS29	0.615178	3.1316	3.1316
COX5B	0.611735	3.27489	3.27489
SCRN1	0.596925	4.13468	4.13468
VKORC1	0.59589	3.0048	3.0048
SST	0.582008	3.53277	3.53277
KIAA1191	0.581331	3.02353	3.02353
RPL35	0.565038	3.16844	3.16844
CALM3	0.5593	3.27903	3.27903
RPL27A	0.528092	3.59008	3.59008
RGL1	0.504189	3.04914	3.04914
CTSL	0.483046	3.15625	3.15625
SPOP	0.363194	3.14233	3.14233
ARHGAP1	0.29107	3.12755	3.12755
HSP90AA1	-0.931614	-3.85617	3.85617
MALAT1	-0.989437	-3.12751	3.12751
FOS	-1.29781	-3.45093	3.45093
HSPH1	-1.52572	-3.53285	3.53285
N4BP2L2	-1.59952	-3.03746	3.03746
FOSB	-3.14201	-3.33508	3.33508
