## Supplementary material for "Aging of human endocrine pancreatic cell types is heterogeneous and sex-specific": Supp Table 14

### Sheet: Up_male_beta_T2D
	logFC	logCPM	LR	PValue	FDR	Beta_id genes	% of diff genes that are BetaID
B3GNT3	4.31385	2.01129	10.3281	0.00131019	0.0477129	MAFA	10.2564
PODXL	3.55375	2.35202	20.2172	6.91302e-06	0.00113834	GSN
PRSS1	2.71992	3.20853	11.3843	0.000740691	0.0322442	WLS
LINC01099	2.0132	6.09802	26.4706	2.6758e-07	8.68641e-05	DNAJB9
NPY	1.72485	8.43049	13.0732	0.000299553	0.0180225	GLP1R
CAPN13	1.72386	5.91966	12.9695	0.000316615	0.0187143	PKIB
TFF3	1.2615	6.0192	13.9061	0.000192172	0.0127687	ADRA2A
SPCS3	1.03824	7.49247	12.1378	0.0004941	0.0250624	FAM105A
RPS4Y1	10.5558	6.36667	890.399	1.19917e-195	1.36249e-191	OLFM1
USP9Y	9.45615	5.42656	531.827	1.13125e-117	4.28444e-114	IGSF1
EIF1AY	9.28101	5.09733	415.73	2.0743e-92	5.89205e-89	IAPP
DDX3Y	9.2684	5.58608	379.981	1.25645e-84	2.85516e-81	INS
TTTY15	8.9114	5.11884	619.187	1.12341e-136	6.38211e-133	DLK1
KDM5D	8.56513	4.4759	351.525	1.97218e-78	3.73466e-75	SLC2A2
UTY	8.36246	4.42712	261.343	8.74591e-59	1.24214e-55	LRRTM3
ZFY	6.1398	2.65017	64.2182	1.11375e-15	1.26544e-12	ZNF385D
ITGA2	5.29721	3.0048	19.9456	7.96756e-06	0.00127503	TNS1
PPAP2B	5.20452	2.67755	15.4542	8.45274e-05	0.00722105	CAPN13
NLGN4Y	4.88175	1.99113	57.2091	3.91853e-14	3.71019e-11	LINC01099
COLCA1	4.4603	2.09562	19.0057	1.30331e-05	0.00185102	ADCYAP1
AXL	4.42563	2.56162	60.7141	6.59957e-15	6.81675e-12	ERO1LB
ST8SIA1	4.38567	3.37754	10.9808	0.000920606	0.0381749	WSCD2
PRSS8	4.30141	2.43601	20.8298	5.01968e-06	0.000919898	IGF2
SERINC5	4.29638	1.95993	11.5233	0.000687305	0.0309887	PFKFB2
PDE10A	4.11029	3.67388	15.7133	7.37051e-05	0.00644182	NPTX2
IL10RA	4.09367	2.11932	15.953	6.49337e-05	0.00585537	PDX1
GMDS	4.09116	3.7649	29.6104	5.28196e-08	2.14335e-05	G6PC2
OSBP2	4.00043	3.22851	10.9272	0.000947607	0.0391517	PCSK1
SPATA2L	3.91001	2.47139	43.3979	4.46667e-11	2.81946e-08	HADH
MMP7	3.83689	2.64281	11.6241	0.000651026	0.0298264	FAM115C
TTTY14	3.80667	1.65713	50.6716	1.0919e-12	8.27078e-10	TGFBR3
GALNT13	3.7042	3.53245	14.5094	0.00013946	0.0103565	MEG3
AGPAT4	3.58707	4.125	14.6797	0.000127408	0.00984767	SAMD11
AQP1	3.55116	1.83446	10.3587	0.00128864	0.0473284	SCD5
CAMKK2	3.54812	3.07073	14.6545	0.000129127	0.00985308	C1orf127
OSBPL1A	3.52455	3.60105	11.4141	0.000728868	0.0320985	ASB9
MT1G	3.47676	4.24813	18.7112	1.52089e-05	0.00208196	UCHL1
ZNF175	3.4601	4.46281	11.6424	0.000644662	0.0296545	RGS16
RFX5	3.45124	4.05623	13.0717	0.000299793	0.0180225	FXYD2
IL8	3.44307	2.14165	11.4648	0.000709284	0.0316035	GAD2
GAS6	3.36192	2.27614	17.166	3.42516e-05	0.00360738	SERINC1
DOHH	3.20745	2.74044	46.3916	9.68311e-12	6.87622e-09	ENTPD3
GATM	3.19519	2.71661	10.5715	0.00114847	0.0440843	GPM6A
RSPH9	3.06709	2.84203	11.0856	0.000870025	0.0363427	ELMO1
SLC25A25	2.99578	2.841	14.2471	0.000160304	0.0113836	TSPAN13
ACHE	2.88107	2.19347	17.8573	2.38105e-05	0.00291004	FAM159B
SPDL1	2.85055	4.47025	11.4773	0.000704504	0.0315455	TFCP2L1
SPINK1	2.80584	4.04807	18.1273	2.06619e-05	0.00260845	CADM1
RBMS2	2.79236	1.80223	14.451	0.00014385	0.0106131	SYT13
NECAB3	2.78666	2.43796	16.2337	5.59891e-05	0.00534579	DHRS7
ZNF410	2.77718	2.59785	18.1724	2.01782e-05	0.00257601	TUBB2B
BRF2	2.67336	2.28307	11.8073	0.000589983	0.0278149	CASR
HEATR3	2.65286	2.8086	10.2996	0.00133057	0.0481148	CYYR1
FN1	2.57273	4.17456	13.6642	0.000218587	0.0140316	ABCC8
HYI	2.45819	2.30678	17.7408	2.53132e-05	0.00300707	SORL1
ZSCAN1	2.42142	2.16268	11.1099	0.000858689	0.0361699	THBD
GRHL2	2.37417	1.53041	10.7865	0.00102246	0.0409054	SYNE2
LCN2	2.26719	2.90524	10.5816	0.00114216	0.0440843	SLC6A6
SHISA4	2.12532	2.20712	19.0244	1.29059e-05	0.00185102	NKX6-1
CPNE4	2.11464	5.18472	13.3011	0.000265244	0.0165588	GLRA1
PICK1	2.0728	3.43704	12.0947	0.000505653	0.0253216	SPP1
ARHGEF28	2.04662	4.33976	14.1023	0.000173135	0.0118857	PLCH2
ADAMTSL2	1.9538	2.71618	22.1243	2.55555e-06	0.000537707	TMEM150C
ZNF626	1.92424	4.59679	12.853	0.000336942	0.0196325	PRSS23
ODF3B	1.85978	1.8193	10.5801	0.00114309	0.0440843	SURF4
SLC12A5	1.83143	2.70744	11.7844	0.000597279	0.0280425	C8orf47
SYT5	1.75207	3.67981	14.1835	0.00016582	0.0116924	ROBO1
KIAA1644	1.72528	5.47015	14.9225	0.000112022	0.00896333	TMEM37
GADD45A	1.70731	4.81127	12.4258	0.000423437	0.0228782	GLIS3
WASF3	1.552	5.82365	11.1864	0.000823973	0.0350636	TNFAIP8
ETV1	1.41704	6.51717	10.7189	0.00106045	0.041836	CALD1
LRWD1	1.39788	2.28361	11.1001	0.000863228	0.0361919	EDARADD
PDZD8	1.33861	7.15822	17.4534	2.94435e-05	0.0033445	VAT1L
DNAJC15	1.26942	6.34254	16.4798	4.91713e-05	0.00485812	PERP
ABHD8	1.25703	2.79214	17.2581	3.26305e-05	0.00353093	DACH2
UBA6	1.17394	8.30293	17.4294	2.98175e-05	0.0033445	TRPM3
RPS26	1.12652	5.13262	24.1678	8.8296e-07	0.000238862	BMP5
CBWD5	1.0281	3.14185	11.6484	0.000642586	0.0296545	TSPAN1
						WARS
						SOD3
						ALCAM
						PTPRU
						SEPW1
						GCGR
						CCND1
						SNCB
						ABRACL
						PCDH7
						NEFM
						SRD5A1
						TRAM1
						TUBB2A
						FFAR4
						SCD
						REG3A
						SLC6A17
						FAT1
						ARG2
						CYP2U1
						LDHB
						KCNQ2
						REG1A
						RBFOX3
						C22orf42
						C1QL1
						PLCXD3
						RXRG
						P2RY1
						PRDX1
						IL20RA
						SRPRB
						HDAC9
						MGAT4A
						OSTC
						TIMP2
						RGL1
						TNFRSF11A
						CDKN1C
						CDKN1A
						G3BP1
						GPSM1
						SSR3
						ETNK1
						EPDR1
						REG1B
						KCNJ16
						RDH10
						BHLHE41
						SUSD4
						RNF130
						CHL1
						PPP1R1A
						PRKCA
						PRR15L
						MPP1
						SLC6A9
						PRUNE2
						HERPUD1
						RAPGEF5
						TMEM108
						PELI1
						TTC39C
						C9orf135
						ANO5
						MAPT
						ATP2A3
						BTG3
						EXPH5
						ZC3H3
						CCDC88C
						ROBO2
						KLHDC8A
						CABP7
						RASGRF1
						SLC39A14
						CELA3A
						PTPN3
						ME1
						RASGEF1B
						C21orf91
						NFIX
						MT1F
						ALOX5
						PIR
						STX1A
						TMEM123
						PRSS1
						FICD
						CLGN
						PDIA4
						FAM129A
						TMEM45A
						SMAD9
						RNF6
						NR3C1
						MIR4435-1HG
						C14orf132
						DHRS2
						RBBP8
						SOX4
						TFF3
						ABHD3
						PIPOX
						SLC33A1
						HSPA13
						ALG2
						CDCP1
						ARHGAP18
						RNF187
						PTPRK
						SDC4
						SPCS3
						CTNNA2
						NDRG4
						ESR1
						HSD17B4
						NUDT9
						CPA2
						HOPX
						TXNRD1
						SOCS2
						MSN
						PVRL3
						APOBEC2
						RNF2
						SRP54
						GRIA4
						SLC18A2
						ATP6V1A
						ACSL1
						TBC1D24
						KCNE4
						PSAT1
						RNF13
						ELAVL4
						TMED6
						GPNMB
						ARL4C
						SYBU
						KIAA2022
						FAM115A
						HPCA
						CACNA2D1
						CTRB2
						MIS18BP1
						PDE3A
						DLG2
						SCN1B
						TBC1D22A
						CXADR
						TMEM64
						SEC23B
						GPX2
						RRAGD
						ACTR3B
						DOCK10
						JKAMP
						TRIM2
						ITPR3
						TVP23C
						RASSF6
						YIPF5
						ARHGEF3
						TSHZ3
						TAGLN3
						ISOC1
						LIPH
						GTDC1
						SYT16
						GREM1
						RNASEL
						NTPCR
						DNM3
						TPPP3
						FAM229B
						MBOAT1
						CHN1
						CYP27A1
						DAPL1
						SEMA6D
						ETS2
						PGM3
						CDH22
						PDZK1IP1
						MTUS2
						APOL2
						NR1D1
						SIPA1L2
						ENDOD1
						TBC1D4
						RCBTB2
						GEM
						TMEM27
						SGIP1
						RBP4
						IFIT1
						ASNS
						CTRB1
						LAD1
						ALG11
						SGK1
						ABHD10
						GLRB
						PLEKHA6
						ACADSB
						TCERG1L
						SLC2A13
						UBTD1
						PLCB4
						SLC25A34
						EMP3
						BUB3
						ATP8A1
						CDC34
						DHFRL1
						VWDE
						ANKMY2
						NCOA3
						EPAS1
						ABCA3
						TMEM132A
						MCTP2
						LIMS1
						ANPEP
						CCDC109B
						LDLRAD3
						ARL4D
						MZT1
						STXBP5-AS1
						PTGDR2
						ZNF365
						PYROXD1
						LDLRAD4
						AGPAT6
						OSTM1
						TSPAN5
						RPS6KA2
						CCDC67
						LITAF
						GP2
						CNGA3
						ACVR1B
						SAYSD1
						TSHZ2
						XPOT
						MCC
						CLDN12
						FBXO3
						DNAJC22
						CBR1
						RCBTB1
						EEF1A2
						PIGA
						FAM13A
						LINC00152
						TMCC3
						ARHGAP24
						PSD3
						LRRN3
						PALM2
						HSD17B7
						MINPP1
						CEBPG
						SULF2
						RECQL
						CLCC1
						ELMO2
						NQO1
						DNAH5
						FAM171A1
						IGF2BP2
						CD9
						KNDC1
						SEMA6A
						IL17RB
						SPIDR
						UBXN10
						MYT1L
						CYB5R1
						SNX10
						RPA3-AS1
						APCDD1L
						CAB39L
						PNLIPRP1
						RAB33B
						CELA3B
						PRKAR2B
						ANKRD6
						IER3
						TLE1
						FAM155A
						SLC46A3
						B3GNT3
						CCDC110
						DMRTA1
						SLC39A8
						ING2
						EPB41L4A
						REST
						PLCL2
						GLT8D2
						KATNAL1
						EXOC2
						CDH6
						ARL6
						GOLPH3L
						GNPDA2
						AHR
						LACTB2
						SLC2A10
						CAMKK1
						DNAJB4
						BAG3
						GALK2
						PLA1A
						SPATA18
						CNKSR2
						NAT8L
						GJD2
						OLFM2
						ENAH
						SLC26A2
						ATP1B2
						STEAP3
						ID3
						SLCO5A1
						SLC1A4
						CPA1
						RGCC
						TMEM159
						DGCR5
						KREMEN1
						HIP1
						KLHL2
						GRB10
						C5orf54
						FAM114A2
						SLC8A1
						FGD4
						L3MBTL4
						SAMD3
						CNRIP1
						PGM2
						SNAP23
						EIF5A2
						FMN1
						RAPH1
						PACSIN3
						CBS
						C1orf51
						HOMER2
						TRIM9
						AGTPBP1
						EDN3
						PHYHIPL
						MTHFD1
						PRKX
						DNAJC3-AS1
						KIAA1841
						SLC44A2
						GALNT3
						KRT222
						SYT14
						PHKA1
						PODXL
						OXR1
						RWDD2A
						SLCO3A1
						DRAM1
						ITPR2
						EXTL2
						CLPS
						TSPAN9
						MPZL3
						ZBED3
						HYDIN
						ELOVL4
						B3GNT7
						CD302
						GPRIN1
						PROCR
						RAB27B
						DIXDC1
						IFI44
						C8orf4
						TNFRSF10D
						FGF9
						FAM13C
						MINA
						PIGN
						LXN
						MID1
						DNAJC28
						RASSF8-AS1
						FANCF
						MCF2L2
						RGMB
						SYCN
						JAKMIP1
						TUBB6
						RAD51B
						DLG3
						ST6GAL1
						ARHGAP26
						NUAK1
						TMEM241
						TEF
						PTCH1
						HSDL1
						REG3G
						ADM
						DKK3
						CDK5R1
						RALYL
						APBA1
						ID1
						TTC39B
						EEPD1
						CEP70
						ZNF227
						CAPS
						FAM107A
						TLR5
						SPECC1
						IGFBP4
						C4orf36
						BCAT1
						TREX1
						BPHL
						CXCL12
						SOGA2
						CDH2
						CEBPB
						THNSL1
						AASS
						C3
						SCTR
						AMPH
						RIMKLA
						ATL1
						NIPSNAP3B
						PNLIP
						PUS7
						RHOD
						RBKS
						RAB39B
						GMPR
						TC2N
						PLD1
						RNF135
						GLCCI1
						DGKD
						HECA
						BZW2
						LINGO2
						CD22
						PLEKHM3
						MMACHC
						TMEM144
						CCSER1
						PRKCDBP
						ZNF558
						MNS1
						UXS1
						EAF2
						OAS1
						BCAS3
						CDK14
						CTRC
						TMEM2
						SERPINI2
						C7orf63
						LRP12
						CASZ1
						PCCA
						STOM
						TNFAIP3
						SPSB1
						C3orf18
						RELL1
						EMP1
						ZNF234
						SLC35F2
						CCNG2
						WDR25
						KIAA1456
						CPEB1
						TRIM52
						TRAM1L1
						DUSP7
						IKBIP
						CYP39A1
						MAP2K6
						GJB1
						NPL
						JHDM1D-AS1
						THEMIS2
						KANK2
						LINC01018
						MMS22L
						SERPINB8
						HS6ST2
						TNR
						PROM1
						ZNF667
						ADAP2
						SETD6
						MBNL3
						ZNF649
						ZNF880
						C1orf216
						CDYL2
						HHAT
						TRIM32
						BMF
						MAP3K8
						LCMT2
						ZC4H2
						FAM69A
						CUZD1
						GALNT7
						HILPDA
						CD72
						RASSF8
						NPY
						SLC38A9
						TLN2
						AK4
						RBMS1
						AKR1C3
						REPS2
						CBFA2T3
						C8orf37
						JPH1
						B3GALT2
						C21orf49
						NFATC2
						TTC23
						KCNQ1
						ZNF883
						MFSD9
						CCDC121
						ZNF71
						C10orf11
						TANC1
						CPB1
						PEX11A
						DOK1
						PHLDA2
						NCR3LG1
						GPRC5B
						PAH
						MDFIC
						PCDHB11
						C21orf62
						MOSPD1
						2019-03-02
						ZNF670
						BTN3A1
						AKAP7
						KDELC2
						CAPN5
						AKR1C2
						LPAR6
						PTCD2
						DTWD2
						LINC00900
						HLA-DRB5
						MYO1E
						ZFP28
						HLA-DPB1
						STAMBPL1
						LINC00883
						ONECUT2
						PLEKHH2
						CDKN2B
						ILDR1
						ZNF184

### Sheet: Down_male_beta_T2D
	logFC	logCPM	LR	PValue	FDR	Beta_id genes	% of diff genes that are BetaID
IFI44	-4.25192	2.40124	10.8338	0.00099664	0.0405592	MAFA	10.3448
ST6GAL1	-3.97659	6.052	25.2617	5.00547e-07	0.000152959	GSN
PTGDR2	-3.27217	3.53186	10.9063	0.000958353	0.0394522	WLS
CPB1	-2.96123	1.89201	23.7191	1.11473e-06	0.000287855	DNAJB9
TMEM132A	-2.63912	3.92728	25.8405	3.7083e-07	0.000117038	GLP1R
AK4	-2.55747	4.11831	12.0715	0.000511971	0.0253216	PKIB
PNLIP	-2.30111	1.5695	17.5567	2.78866e-05	0.00323313	ADRA2A
SOD3	-2.28875	3.49007	17.0147	3.7091e-05	0.00386632	FAM105A
FXYD2	-1.8357	7.56035	38.3873	5.80091e-10	3.2955e-07	OLFM1
PPP1R1A	-1.43969	6.15349	11.2279	0.000805751	0.0346455	IGSF1
MAPT	-1.37659	6.38963	16.7796	4.19821e-05	0.0042973	IAPP
ASNS	-1.21857	8.01818	13.305	0.000264706	0.0165588	INS
RNF187	-1.13476	6.96079	13.6487	0.000220392	0.0140679	DLK1
RASGEF1B	-1.1237	8.02531	19.8572	8.34486e-06	0.00131686	SLC2A2
SCD	-1.05546	10.4237	42.2666	7.96428e-11	4.76264e-08	LRRTM3
XIST	-9.20673	5.90911	271.831	4.52686e-61	7.34773e-58	ZNF385D
TGM2	-5.14991	4.84838	20.6788	5.43138e-06	0.000979545	TNS1
ORAI1	-4.6995	2.54405	11.1081	0.000859521	0.0361699	CAPN13
ARHGDIB	-4.53859	3.06484	10.2297	0.00138196	0.0495325	LINC01099
ZNF79	-4.53085	3.37344	14.2762	0.00015785	0.0112798	ADCYAP1
MAPK4	-4.48515	2.87178	10.7612	0.0010365	0.0411007	ERO1LB
SLC38A1	-4.28727	2.8613	10.4901	0.00120016	0.0453029	WSCD2
OSGIN1	-3.92088	2.27725	23.9024	1.01344e-06	0.000267785	IGF2
SLC43A1	-3.83302	4.27732	11.4225	0.000725591	0.0320985	PFKFB2
ZNF672	-3.77883	3.84519	19.4933	1.00955e-05	0.00150928	NPTX2
BICC1	-3.74443	5.15704	12.3767	0.000434734	0.0229878	PDX1
ERAP2	-3.74407	3.37007	11.9095	0.000558487	0.0267947	G6PC2
NUPR1	-3.37876	4.95141	12.9619	0.000317889	0.0187143	PCSK1
COTL1	-3.31103	4.9239	36.3399	1.65733e-09	8.55934e-07	HADH
TIGD2	-3.28517	3.09509	11.5333	0.000683611	0.030945	FAM115C
CAMK1D	-3.26797	3.39664	10.6604	0.00109454	0.0428835	TGFBR3
ST6GALNAC5	-3.26236	4.99781	24.2774	8.34136e-07	0.000231157	MEG3
IFITM2	-3.21401	2.31532	10.3612	0.00128692	0.0473284	SAMD11
DDX11	-3.17968	2.29082	16.0555	6.15135e-05	0.00559133	SCD5
TST	-3.16761	1.80652	15.5613	7.98747e-05	0.00692776	C1orf127
CSK	-3.1638	2.48331	20.0363	7.59846e-06	0.00123334	ASB9
B4GALNT3	-3.15018	2.97503	12.8941	0.000329622	0.019305	UCHL1
THNSL2	-3.07793	4.35028	22.5588	2.03804e-06	0.000472575	RGS16
RPS6KB2	-2.93879	3.50164	16.9423	3.85341e-05	0.00398023	FXYD2
ARAP1	-2.93856	4.17195	17.6396	2.66966e-05	0.00312707	GAD2
APOH	-2.87574	1.80116	16.108	5.98322e-05	0.00552694	SERINC1
ZNF212	-2.86289	2.96771	12.2161	0.000473795	0.0241402	ENTPD3
RNF31	-2.80556	2.61335	13.7744	0.00020613	0.0133956	GPM6A
KIAA0930	-2.80073	2.72326	12.2269	0.00047106	0.0241089	ELMO1
CC2D1A	-2.74541	3.7556	19.4986	1.00673e-05	0.00150928	TSPAN13
CHCHD4	-2.71245	4.06353	10.2891	0.00133817	0.0481148	FAM159B
B3GNT9	-2.71071	4.27991	15.4267	8.5767e-05	0.00727227	TFCP2L1
NARFL	-2.68764	3.06758	18.566	1.64124e-05	0.00216835	CADM1
APH1A	-2.67505	4.46126	21.8457	2.95473e-06	0.000584667	SYT13
MCOLN3	-2.59756	5.76036	14.3114	0.000154926	0.011141	DHRS7
POMGNT2	-2.5665	5.45514	13.855	0.000197472	0.0130446	TUBB2B
EPHX1	-2.55559	4.54973	68.6769	1.15989e-16	1.4643e-13	CASR
AMPD3	-2.55461	3.64713	11.2227	0.000808049	0.0346455	CYYR1
RARA	-2.54523	3.20759	12.3583	0.000439038	0.0229878	ABCC8
MBOAT7	-2.48843	5.13984	16.4966	4.87367e-05	0.00485743	SORL1
GADD45B	-2.44095	5.029	11.8413	0.000579318	0.0275406	THBD
DNASE1L1	-2.4358	2.63042	11.8644	0.000572158	0.0273145	SYNE2
ZDHHC1	-2.41556	3.36901	15.0097	0.00010696	0.00869713	SLC6A6
PRR7	-2.411	2.3634	22.93	1.68011e-06	0.000397695	NKX6-1
NCLN	-2.37087	3.72487	14.8652	0.000115475	0.00911132	GLRA1
TUT1	-2.3472	3.23979	13.1683	0.000284731	0.0176547	SPP1
TMEM97	-2.3442	5.12674	12.1245	0.000497632	0.0251293	PLCH2
SCCPDH	-2.31641	5.77676	22.191	2.46823e-06	0.000529132	TMEM150C
NAPRT1	-2.23801	2.632	17.3058	3.18206e-05	0.00347641	PRSS23
WDR5	-2.20325	3.45645	12.5307	0.000400315	0.0224058	SURF4
IL17RC	-2.17261	3.73675	18.75	1.49025e-05	0.00206491	C8orf47
DUS3L	-2.172	3.07631	11.1879	0.00082333	0.0350636	ROBO1
MTA1	-2.14088	2.4593	16.5736	4.67982e-05	0.0047055	TMEM37
SLC9A3R2	-2.12343	2.71611	16.1592	5.82335e-05	0.00542825	GLIS3
RASA4	-2.0828	3.01788	32.2125	1.38201e-08	6.28097e-06	TNFAIP8
FAM53C	-2.0585	4.92352	10.3038	0.00132755	0.0481148	CALD1
C9orf89	-2.04069	3.53492	11.8209	0.000585704	0.0277282	EDARADD
TAF15	-1.99489	4.86283	12.4195	0.000424863	0.0228782	VAT1L
STARD10	-1.99458	4.75632	19.2844	1.12625e-05	0.00164058	PERP
ZFP36	-1.99393	5.56717	13.108	0.000294043	0.01791	DACH2
CRTC2	-1.98764	3.35961	10.349	0.00129547	0.0473284	TRPM3
PNPLA6	-1.97995	4.25805	16.5848	4.65235e-05	0.0047055	BMP5
CACNA2D2	-1.94986	4.24218	17.1639	3.42894e-05	0.00360738	TSPAN1
BAIAP3	-1.94791	5.01092	12.2412	0.00046746	0.0241089	WARS
KLC2	-1.93892	4.39113	15.2457	9.43904e-05	0.00780614	SOD3
CDK8	-1.91804	4.90231	10.4227	0.00124475	0.0466759	ALCAM
UAP1	-1.89335	5.54497	12.4584	0.000416107	0.0226211	PTPRU
PKN1	-1.86477	4.12188	12.0127	0.000528403	0.025767	SEPW1
SIGIRR	-1.861	2.87332	11.5556	0.000675444	0.0306976	GCGR
AGRN	-1.81017	1.72383	13.5749	0.000229234	0.0144697	CCND1
VWA7	-1.77604	2.95804	10.8173	0.00100555	0.0405592	SNCB
PODXL2	-1.77014	4.68497	13.1605	0.000285906	0.0176547	ABRACL
EPN1	-1.76783	2.61206	18.606	1.60717e-05	0.00214832	PCDH7
FXYD6	-1.76759	4.87742	15.2373	9.48114e-05	0.00780614	NEFM
TMEM8B	-1.76087	4.2276	10.665	0.00109181	0.0428835	SRD5A1
TTC7B	-1.70988	5.43091	16.1575	5.82861e-05	0.00542825	TRAM1
TPRG1L	-1.6667	5.80812	18.4687	1.72716e-05	0.00225563	TUBB2A
ASPDH	-1.65188	1.56784	11.0783	0.000873447	0.036352	FFAR4
ISOC2	-1.64774	2.9079	12.0584	0.00051559	0.0253599	SCD
KSR1	-1.62505	2.36616	14.7105	0.000125349	0.00975488	REG3A
NFKBIL1	-1.61988	2.84588	10.5818	0.00114204	0.0440843	SLC6A17
KIFC2	-1.60034	2.23402	11.2329	0.000803602	0.0346455	FAT1
RBCK1	-1.57554	5.20248	13.9902	0.000183762	0.012428	ARG2
RUFY1	-1.56369	5.36856	11.3873	0.000739481	0.0322442	CYP2U1
WDR74	-1.53805	4.01959	14.9683	0.000109334	0.00881028	LDHB
LLGL2	-1.47655	5.69195	15.3415	8.97224e-05	0.0075513	KCNQ2
TAPT1-AS1	-1.46344	3.46835	10.5838	0.00114084	0.0440843	REG1A
PIM3	-1.45137	4.8836	15.4669	8.39623e-05	0.00722105	RBFOX3
SSH2	-1.44081	5.04701	10.7729	0.00102997	0.0410615	C22orf42
FAM50A	-1.4387	5.23182	12.0748	0.000511087	0.0253216	C1QL1
CLCN7	-1.40854	2.81211	12.5345	0.000399496	0.0224058	PLCXD3
PAGR1	-1.39509	2.19718	10.5726	0.00114776	0.0440843	RXRG
TMEM176A	-1.39388	5.99296	10.3494	0.00129517	0.0473284	P2RY1
RBM47	-1.38043	7.13136	20.2967	6.63157e-06	0.0011246	PRDX1
HLA-B	-1.37495	7.73146	44.3748	2.71151e-11	1.81224e-08	IL20RA
ARL8A	-1.37017	3.16042	10.5182	0.00118205	0.0450686	SRPRB
HLA-E	-1.35296	7.27124	17.9792	2.2333e-05	0.00278843	HDAC9
GDA	-1.3503	7.28626	11.9504	0.00054636	0.0264159	MGAT4A
NSA2	-1.34833	6.73325	26.5397	2.5818e-07	8.62776e-05	OSTC
UBALD1	-1.34685	2.3182	11.6941	0.000626999	0.0291966	TIMP2
DNAJB2	-1.33483	4.2288	11.9081	0.000558911	0.0267947	RGL1
EIF4EBP1	-1.32647	5.77713	12.2323	0.000469688	0.0241089	TNFRSF11A
PGRMC1	-1.30756	6.87122	10.7582	0.00103819	0.0411007	CDKN1C
BTBD9	-1.30483	5.28768	10.3922	0.00126546	0.0472965	CDKN1A
LRP10	-1.2612	6.46074	14.1734	0.000166711	0.0116924	G3BP1
SLC25A4	-1.2599	7.27476	15.7392	7.27008e-05	0.00640331	GPSM1
VLDLR	-1.24401	7.25669	15.0061	0.000107164	0.00869713	SSR3
PARG	-1.23656	3.96987	12.7086	0.000363983	0.0208867	ETNK1
GSTP1	-1.23283	6.99684	14.5974	0.0001331	0.0100819	EPDR1
HNRNPA0	-1.2135	6.20767	12.0284	0.000523955	0.0256602	REG1B
PDGFA	-1.19807	7.19309	12.7159	0.000362563	0.0208867	KCNJ16
CMTM8	-1.18887	5.69575	11.3634	0.000749044	0.0324834	RDH10
ATF4	-1.15969	7.37441	16.1678	5.79722e-05	0.00542825	BHLHE41
SLC22A17	-1.15715	6.29908	16.0805	6.07074e-05	0.00556256	SUSD4
CPLX2	-1.14785	6.2823	12.3274	0.000446353	0.0232172	RNF130
WBP2	-1.14215	6.27603	12.0816	0.000509214	0.0253216	CHL1
HSPA1B	-1.14153	5.53082	21.905	2.8649e-06	0.000584667	PPP1R1A
UBXN1	-1.11374	6.70977	16.2394	5.5822e-05	0.00534579	PRKCA
BRI3	-1.11131	5.37149	12.6102	0.000383641	0.0217947	PRR15L
HIPK3	-1.10709	7.76725	10.5036	0.00119145	0.0451242	MPP1
CLSTN1	-1.09919	5.69762	10.5062	0.00118976	0.0451242	SLC6A9
FAM102A	-1.09288	6.6242	10.8153	0.00100666	0.0405592	PRUNE2
KCNK3	-1.07447	6.67256	11.4755	0.000705206	0.0315455	HERPUD1
RAP1GAP2	-1.07377	7.63715	17.465	2.92651e-05	0.0033445	RAPGEF5
CHGA	-1.06416	9.49627	51.7965	6.15615e-13	4.99615e-10	TMEM108
PRRG3	-1.05991	3.74671	24.2979	8.25286e-07	0.000231157	PELI1
ERO1L	-1.05582	8.82156	13.1033	0.00029477	0.01791	TTC39C
RQCD1	-1.04302	8.86128	23.4855	1.25857e-06	0.000310867	C9orf135
CMTM6	-1.03387	6.82971	10.3691	0.00128139	0.0473284	ANO5
GOLIM4	-1.00946	8.09526	18.3914	1.7987e-05	0.00232237	MAPT
						ATP2A3
						BTG3
						EXPH5
						ZC3H3
						CCDC88C
						ROBO2
						KLHDC8A
						CABP7
						RASGRF1
						SLC39A14
						CELA3A
						PTPN3
						ME1
						RASGEF1B
						C21orf91
						NFIX
						MT1F
						ALOX5
						PIR
						STX1A
						TMEM123
						PRSS1
						FICD
						CLGN
						PDIA4
						FAM129A
						TMEM45A
						SMAD9
						RNF6
						NR3C1
						MIR4435-1HG
						C14orf132
						DHRS2
						RBBP8
						SOX4
						TFF3
						ABHD3
						PIPOX
						SLC33A1
						HSPA13
						ALG2
						CDCP1
						ARHGAP18
						RNF187
						PTPRK
						SDC4
						SPCS3
						CTNNA2
						NDRG4
						ESR1
						HSD17B4
						NUDT9
						CPA2
						HOPX
						TXNRD1
						SOCS2
						MSN
						PVRL3
						APOBEC2
						RNF2
						SRP54
						GRIA4
						SLC18A2
						ATP6V1A
						ACSL1
						TBC1D24
						KCNE4
						PSAT1
						RNF13
						ELAVL4
						TMED6
						GPNMB
						ARL4C
						SYBU
						KIAA2022
						FAM115A
						HPCA
						CACNA2D1
						CTRB2
						MIS18BP1
						PDE3A
						DLG2
						SCN1B
						TBC1D22A
						CXADR
						TMEM64
						SEC23B
						GPX2
						RRAGD
						ACTR3B
						DOCK10
						JKAMP
						TRIM2
						ITPR3
						TVP23C
						RASSF6
						YIPF5
						ARHGEF3
						TSHZ3
						TAGLN3
						ISOC1
						LIPH
						GTDC1
						SYT16
						GREM1
						RNASEL
						NTPCR
						DNM3
						TPPP3
						FAM229B
						MBOAT1
						CHN1
						CYP27A1
						DAPL1
						SEMA6D
						ETS2
						PGM3
						CDH22
						PDZK1IP1
						MTUS2
						APOL2
						NR1D1
						SIPA1L2
						ENDOD1
						TBC1D4
						RCBTB2
						GEM
						TMEM27
						SGIP1
						RBP4
						IFIT1
						ASNS
						CTRB1
						LAD1
						ALG11
						SGK1
						ABHD10
						GLRB
						PLEKHA6
						ACADSB
						TCERG1L
						SLC2A13
						UBTD1
						PLCB4
						SLC25A34
						EMP3
						BUB3
						ATP8A1
						CDC34
						DHFRL1
						VWDE
						ANKMY2
						NCOA3
						EPAS1
						ABCA3
						TMEM132A
						MCTP2
						LIMS1
						ANPEP
						CCDC109B
						LDLRAD3
						ARL4D
						MZT1
						STXBP5-AS1
						PTGDR2
						ZNF365
						PYROXD1
						LDLRAD4
						AGPAT6
						OSTM1
						TSPAN5
						RPS6KA2
						CCDC67
						LITAF
						GP2
						CNGA3
						ACVR1B
						SAYSD1
						TSHZ2
						XPOT
						MCC
						CLDN12
						FBXO3
						DNAJC22
						CBR1
						RCBTB1
						EEF1A2
						PIGA
						FAM13A
						LINC00152
						TMCC3
						ARHGAP24
						PSD3
						LRRN3
						PALM2
						HSD17B7
						MINPP1
						CEBPG
						SULF2
						RECQL
						CLCC1
						ELMO2
						NQO1
						DNAH5
						FAM171A1
						IGF2BP2
						CD9
						KNDC1
						SEMA6A
						IL17RB
						SPIDR
						UBXN10
						MYT1L
						CYB5R1
						SNX10
						RPA3-AS1
						APCDD1L
						CAB39L
						PNLIPRP1
						RAB33B
						CELA3B
						PRKAR2B
						ANKRD6
						IER3
						TLE1
						FAM155A
						SLC46A3
						B3GNT3
						CCDC110
						DMRTA1
						SLC39A8
						ING2
						EPB41L4A
						REST
						PLCL2
						GLT8D2
						KATNAL1
						EXOC2
						CDH6
						ARL6
						GOLPH3L
						GNPDA2
						AHR
						LACTB2
						SLC2A10
						CAMKK1
						DNAJB4
						BAG3
						GALK2
						PLA1A
						SPATA18
						CNKSR2
						NAT8L
						GJD2
						OLFM2
						ENAH
						SLC26A2
						ATP1B2
						STEAP3
						ID3
						SLCO5A1
						SLC1A4
						CPA1
						RGCC
						TMEM159
						DGCR5
						KREMEN1
						HIP1
						KLHL2
						GRB10
						C5orf54
						FAM114A2
						SLC8A1
						FGD4
						L3MBTL4
						SAMD3
						CNRIP1
						PGM2
						SNAP23
						EIF5A2
						FMN1
						RAPH1
						PACSIN3
						CBS
						C1orf51
						HOMER2
						TRIM9
						AGTPBP1
						EDN3
						PHYHIPL
						MTHFD1
						PRKX
						DNAJC3-AS1
						KIAA1841
						SLC44A2
						GALNT3
						KRT222
						SYT14
						PHKA1
						PODXL
						OXR1
						RWDD2A
						SLCO3A1
						DRAM1
						ITPR2
						EXTL2
						CLPS
						TSPAN9
						MPZL3
						ZBED3
						HYDIN
						ELOVL4
						B3GNT7
						CD302
						GPRIN1
						PROCR
						RAB27B
						DIXDC1
						IFI44
						C8orf4
						TNFRSF10D
						FGF9
						FAM13C
						MINA
						PIGN
						LXN
						MID1
						DNAJC28
						RASSF8-AS1
						FANCF
						MCF2L2
						RGMB
						SYCN
						JAKMIP1
						TUBB6
						RAD51B
						DLG3
						ST6GAL1
						ARHGAP26
						NUAK1
						TMEM241
						TEF
						PTCH1
						HSDL1
						REG3G
						ADM
						DKK3
						CDK5R1
						RALYL
						APBA1
						ID1
						TTC39B
						EEPD1
						CEP70
						ZNF227
						CAPS
						FAM107A
						TLR5
						SPECC1
						IGFBP4
						C4orf36
						BCAT1
						TREX1
						BPHL
						CXCL12
						SOGA2
						CDH2
						CEBPB
						THNSL1
						AASS
						C3
						SCTR
						AMPH
						RIMKLA
						ATL1
						NIPSNAP3B
						PNLIP
						PUS7
						RHOD
						RBKS
						RAB39B
						GMPR
						TC2N
						PLD1
						RNF135
						GLCCI1
						DGKD
						HECA
						BZW2
						LINGO2
						CD22
						PLEKHM3
						MMACHC
						TMEM144
						CCSER1
						PRKCDBP
						ZNF558
						MNS1
						UXS1
						EAF2
						OAS1
						BCAS3
						CDK14
						CTRC
						TMEM2
						SERPINI2
						C7orf63
						LRP12
						CASZ1
						PCCA
						STOM
						TNFAIP3
						SPSB1
						C3orf18
						RELL1
						EMP1
						ZNF234
						SLC35F2
						CCNG2
						WDR25
						KIAA1456
						CPEB1
						TRIM52
						TRAM1L1
						DUSP7
						IKBIP
						CYP39A1
						MAP2K6
						GJB1
						NPL
						JHDM1D-AS1
						THEMIS2
						KANK2
						LINC01018
						MMS22L
						SERPINB8
						HS6ST2
						TNR
						PROM1
						ZNF667
						ADAP2
						SETD6
						MBNL3
						ZNF649
						ZNF880
						C1orf216
						CDYL2
						HHAT
						TRIM32
						BMF
						MAP3K8
						LCMT2
						ZC4H2
						FAM69A
						CUZD1
						GALNT7
						HILPDA
						CD72
						RASSF8
						NPY
						SLC38A9
						TLN2
						AK4
						RBMS1
						AKR1C3
						REPS2
						CBFA2T3
						C8orf37
						JPH1
						B3GALT2
						C21orf49
						NFATC2
						TTC23
						KCNQ1
						ZNF883
						MFSD9
						CCDC121
						ZNF71
						C10orf11
						TANC1
						CPB1
						PEX11A
						DOK1
						PHLDA2
						NCR3LG1
						GPRC5B
						PAH
						MDFIC
						PCDHB11
						C21orf62
						MOSPD1
						2019-03-02
						ZNF670
						BTN3A1
						AKAP7
						KDELC2
						CAPN5
						AKR1C2
						LPAR6
						PTCD2
						DTWD2
						LINC00900
						HLA-DRB5
						MYO1E
						ZFP28
						HLA-DPB1
						STAMBPL1
						LINC00883
						ONECUT2
						PLEKHH2
						CDKN2B
						ILDR1
						ZNF184
