## Supplementary material for "Aging of human endocrine pancreatic cell types is heterogeneous and sex-specific": Supp Table 15

### Sheet: Sheet1
Donor	Status	Age	BMI	HbA1C	Gender	Alpha	Beta	Delta	PP	Epsilon	Total number of cells	Alpha	Beta	Delta	PP	Epsilon
HPAP_003	ND	29	24.5	5.6	M	27282	13698	5772	355	678	47785	57.0932	28.6659	12.0791	0.742911	1.41886
HPAP_005	ND	14	24.1	5.4	F	7682	9103	2379	1455	266	20885	36.7824	43.5863	11.391	6.96672	1.27364
HPAP_006	ND	46	19.1	5.3	M	1776	3266	1836	105	65	7048	25.1986	46.3394	26.0499	1.48978	0.922247
HPAP_008	ND	24	31.9	5.2	F	6802	13984	1106	744	57	22693	29.974	61.6225	4.87375	3.27854	0.251179
HPAP_009	ND	3	14.9	na	M	5634	35009	9622	1572	887	52724	10.6858	66.4005	18.2498	2.98156	1.68235
HPAP_011	ND	3	17.6	5.5	M	26352	32943	10074	2969	1017	73355	35.9239	44.909	13.7332	4.04744	1.38641
HPAP_012	ND	18	29.6	4.9	F	33629	17206	3968	99	297	55199	60.9232	31.1709	7.18854	0.179351	0.538053
HPAP_014	ND	43	30.93	5.7	F	36231	37441	5515	689	110	79986	45.2967	46.8094	6.89496	0.861401	0.137524
HPAP_017	ND	30	23.7	5.5	M	3552	37892	6105	3082	240	50871	6.98237	74.4864	12.0009	6.05846	0.471782
HPAP_018	ND	31	24.47	5.4	M	3046	15486	1654	4177	94	24457	12.4545	63.3193	6.76289	17.079	0.384348
HPAP_019	ND	22	29.8	5.2	M	10749	38637	3327	2114	180	55007	19.5411	70.2402	6.04832	3.84315	0.327231
HPAP_022	ND	39	34.7	4.7	F	275443	2788	34375	2070	437	315113	87.4109	0.884762	10.9088	0.656907	0.13868
HPAP_026	ND	24	20.8	4.9	M	21523	205771	19031	16614	278	263217	8.1769	78.1754	7.23016	6.3119	0.105616
HPAP_027	ND	31	32.71	4.4	F	724	94073	7133	3740	1373	107043	0.676364	87.8834	6.66368	3.49392	1.28266
